# Polygenic pathogen networks control of host and pathogen transcriptional plasticity in the Arabidopsis-Botrytis pathosystem

**DOI:** 10.1101/2023.03.16.533032

**Authors:** Parvathy Krishnan, Celine Caseys, Nik Soltis, Wei Zhang, Meike Burow, Daniel J. Kliebenstein

## Abstract

Bidirectional flow of information shapes the outcome of the host-pathogen interactions and depends on the genetics of each organism. Recent work has begun to use co-transcriptomic studies to shed light on this bidirectional flow, but it is unclear how plastic the co-transcriptome is in response to genetic variation in both the host and pathogen. To study co-transcriptome plasticity, we conducted transcriptomics using natural genetic variation in the pathogen, Botrytis cinerea, and large effect genetic variation abolishing defense signaling pathways within the host, Arabidopsis thaliana. We show that genetic variation in the pathogen has a greater influence on the co-transcriptome than mutations that abolish defense signaling pathways in the host. Genome wide association mapping using the pathogens genetic variation and both organisms’ transcriptomes allowed an assessment of how the pathogen modulates plasticity in response to the host. This showed that the differences in both organism’s responses were linked to trans-eQTL hotspots within the pathogen’s genome. These hotspots control gene sets in either the host or pathogen and show differential allele sensitivity to the hosts genetic variation rather than qualitative host specificity. Interestingly, nearly all the trans-eQTL hotspots were unique to the host or pathogen transcriptomes. In this system of differential plasticity, the pathogen mediates the shift in the co-transcriptome more than the host.
