## Supplemental Tables for "Polygenic pathogen networks control of host and pathogen transcriptional plasticity in the Arabidopsis-Botrytis pathosystem": Supplementary Table 2.xlsx

### Sheet: Sheet1
Supplementary Table 2. List of GEMMA expression hotspots for Botyrtis transcripts with the detailed annotation of the gene underlying the SNP and the number of transcripts in Botrytis regulated by the SNP. Results from network ANOVAs using single host model on the three host genotypes coi1, Col-0 and npr1 and multiple host model are indicated in the table. The SNP term indicates the significance …
Sl.no.	SNP	Plant genotype	Gene			Transcripts regulated	Single host model			Multiple host model
			ID	Annotation	Gene region		coi1	Col-0	npr1	SNP	SNP X PG
1	1_SNP138440	Col-0		intergenic	NA	27	S	NS	S	S	S
2	1_SNP138485	Col-0		intergenic	NA	26	S	S	S	S	S
3	1_SNP2033313	coi1	Bcin01g05810	SAD/SRA domain	5’ potential regulatory region	20	S	NS	S	S	S
4	1_SNP2226379	coi1		intergenic	NA	47	S	NS	NS	S	S
5	1_SNP2700017	coi1		intergenic	NA	29	S	S	S	S	S
6	1_SNP3375801	coi1	Bcin01g09710	Glutathione-dependent formaldehyde-activating enzyme	3' potential regulatory region	25	NS	NS	NS	NS	S
7	2_SNP1032242	Col-0, coi1	Bcin02g02850	Fructosamine kinase	intron	62	S	S	NS	S	S
8	2_SNP2442850	Col-0		intergenic	NA	36	S	S	S	S	NS
9	2_SNP2650978	npr1	Bcin02g07450	N/A	3' UTR	26	NS	NS	NS	NS	NS
10	2_SNP2758204	npr1		intergenic	NA	39	S	S	S	NS	S
11	2_SNP2903276	npr1	Bcin02g08120	Endonuclease/Exonuclease/phosphatase family;Frag1/DRAM/Sfk1 family	intron	22	NS	NS	S	S	NS
12	2_SNP3000079	npr1	Bcin02g08390	FAD binding domain	3' UTR	47	S	NS	NS	S	S
13	2_SNP3012504	npr1	Bcin02g08440	Bcbsd2, Protein of unknown function (DUF2370)	3' UTR	65	S	NS	S	S	S
14	2_SNP910858	Col-0, coi1, npr1	Bcin02g02480	N/A	3' potential regulatory region	151	S	S	NS	S	S
15	3_SNP1695103	Col-0	Bcin03g05020	N/A	intron	24	S	NS	NS	NS	S
16	3_SNP2958667	coi1	Bcin03g08660	Cullin family;Cullin protein neddylation domain	3' UTR	21	S	NS	S	S	S
17	3_SNP645442	coi1	Bcin03g01930	N/A	CDs	38	NS	NS	S	S	S
18	4_SNP1579086	coi1	Bcin04g04530	N/A	3' UTR	227	NS	S	S	S	S
19	4_SNP1596082	coi1	Bcin04g04590	Phosphoesterase family	3' UTR	22	NS	S	S	S	S
20	4_SNP251635	npr1	Bcin04g00650	NB-ARC domain, Heterokaryon incompatibility protein (HET);Tetratricopeptide repeat;Tetratricopeptide repeat	3' potential regulatory region	21	S	S	S	S	NS
21	4_SNP259080	Col-0, npr1	Bcin04g00670	N/A	CDS	81	S	S	S	S	NS
22	4_SNP285474	npr1	Bcin04g00760	Bcfaa2,AMP-binding enzyme	3' potential regulatory region	33	NS	S	NS	NS	S
23	5_SNP1015184	Col-0		intergenic	NA	22	NS	NS	NS	NS	S
24	6_SNP1988153	Col-0, coi1		intergenic	NA	221	NS	NS	NS	NS	S
25	6_SNP1988179	Col-0		intergenic	NA	25	NS	NS	NS	NS	NS
26	6_SNP1991192	Col-0		intergenic	NA	51	S	S	NS	S	S
27	6_SNP2087223	npr1	Bcin06g05980	Protein of unknown function (DUF3129)	3' potential regulatory region	43	S	NS	S	S	S
28	6_SNP2604298	coi1	Bcin06g07340	FAD binding domain	5’ UTR	46	S	S	NS	S	S
29	6_SNP2605323	coi1	Bcin06g07340	FAD binding domain	CDS	38	S	S	S	S	S
30	7_SNP759639	npr1	Bcin07g02050	N/A	5’ UTR	251	S	NS	NS	NS	S
31	8_SNP1406760	npr1	Bcin08g03630	TLC domain;TRAM1-like protein	CDS	20	NS	S	NS	NS	S
32	8_SNP1668088	coi1		intergenic	NA	41	S	S	S	S	S
33	8_SNP1910774	coi1, npr1	Bcin08g05020	NA	5’ potential regulatory region	64	S	S	S	S	S
34	8_SNP1985853	coi1	Bcin08g05270	Bczrt2,ZIP Zinc transporter	5’ potential regulatory region	22	NS	S	S	S	S
35	8_SNP2014228	Col-0		intergenic	NA	27	NS	S	NS	NS	S
36	9_SNP1235841	Col-0, coi1, npr1		intergenic	NA	294	S	S	S	S	S
37	9_SNP2320063	coi1	Bcin09g06560	N/A	CDS	63	S	S	S	S	S
38	9_SNP2330312	Col-0	Bcin09g06590	SNF2 family N-terminal domain;Helicase conserved C-terminal domain	intron	106	NS	S	NS	S	S
39	9_SNP2334368	Col-0		intergenic	NA	23	NS	NS	NS	NS	S
40	9_SNP2343868	coi1	Bcin09g06620	Signal peptide peptidase	CDS	25	S	S	S	S	S
41	9_SNP2363125	Col-0	Bcin09g06680	Cytochrome P450	CDS	37	NS	NS	NS	NS	NS
42	9_SNP2371611	coi1		intergenic	NA	27	S	NS	NS	S	S
43	9_SNP882707	npr1	Bcin09g02440	N/A	3' UTR	37	NS	NS	S	S	S
44	10_SNP383007	Col-0	Bcin10g00940	N/A	5’ UTR	23	NS	S	NS	S	NS
45	11_SNP1467139	coi1, npr1	Bcin11g03940	Bccdc39,CCR4-Not complex component, Not1;Domain of unknown function (DUF3819)	3' potential regulatory region	70	S	NS	NS	NS	S
46	11_SNP370094	npr1	Bcin11g01040	N/A	3' potential regulatory region	31	S	NS	S	S	S
47	12_SNP115491	Col-0, coi1	Bcin12g00330	Bcpat1,Topoisomerase II-associated protein PAT1	5’ potential regulatory region	56	S	S	S	S	S
48	12_SNP115511	Col-0, coi1	Bcin12g00330	Bcpat1,Topoisomerase II-associated protein PAT1	5’ potential regulatory region	117	S	S	S	S	S
49	15_SNP1323168	coi1	Bcin15g03750	N/A	3' potential regulatory region	23	NS	NS	S	NS	NS
50	15_SNP1366288	coi1	Bcin15g03890	N/A	3' UTR	29	S	S	NS	S	S
51	15_SNP1408960	coi1	Bcin15g04040	Bcspt3,Transcription initiation factor IID, 18kD subunit	CDS	33	S	S	NS	S	S
52	16_SNP1944788	Col-0		intergenic	NA	42	NS	NS	S	S	S
53	16_SNP76596	Col-0		intergenic	NA	23	S	NS	NS	NS	S
54	16_SNP78081	npr1		intergenic	NA	51	NS	NS	S	NS	S
55	18_SNP183149	Col-0		intergenic	NA	68	NS	S	NS	S	S
