## Supplemental Tables for "Polygenic pathogen networks control of host and pathogen transcriptional plasticity in the Arabidopsis-Botrytis pathosystem": Supplementary Table 3.xlsx

### Sheet: Sheet1
Supplementary Table 3. List of GEMMA expression hotspots for Arabidopsis transcripts with the detailed annotation of the gene underlying the SNP and the number of transcripts in Arabidopsis regulated by the SNP. Results from network ANOVAs using single host model on the three host genotypes coi1, Col-0 and npr1 and multiple host model are indicated in the table. The SNP term indicates the signifi…
Sl.no.	SNP	Plant genotype	Gene			Transcripts regulated	Single host model			Multiple host model
			ID	Annotation	Gene region		coi1	Col-0	npr1	SNP	SNP X PG
1	1_SNP138491	coi1		intergenic	NA	196	S	S	S	S	S
2	1_SNP140600	Col-0, coi1, npr1		intergenic	NA	2036	S	S	S	S	S
3	1_SNP2027664	coi1	Bcin01g05800	Heterokaryon incompatibility protein	CDS	118	S	S	S	S	S
4	1_SNP261158	npr1	Bcin01g00650	Amidohydrolase family	intron	116	S	S	S	NS	S
5	1_SNP629157	Col-0	Bcin01g01610	short chain dehydrogenase	3' UTR	219	S	S	S	S	NS
6	3_SNP336467	Col-0	Bcin03g00950	Phosphoribosyl transferase domain	5' potential regulatory region	122	S	S	S	S	NS
7	4_SNP1633072	Col-0	Bcin04g04700	Heterokaryon incompatability protein	3' UTR	634	S	S	S	S	NS
8	4_SNP1637103	npr1	Bcin04g04720	NA	CDS	181	S	S	S	S	NS
9	4_SNP1791561	Col-0		intergenic	NA	114	S	S	NS	S	S
10	4_SNP310509	Col-0	Bcin04g00830	WD domain, G-beta repeat	3' potential regulatory region	144	NS	NS	S	S	S
11	4_SNP326744	npr1	Bcin04g00870	CHAT domain	CDS	142	S	S	S	S	S
12	4_SNP34048	npr1		intergenic	NA	110	S	S	S	S	S
13	4_SNP901880	npr1		intergenic	NA	108	S	S	S	S	NS
14	5_SNP2541644	coi1		intergenic	NA	142	S	S	S	S	S
15	6_SNP1952544	Col-0	Bcin06g05680	WLM domain	CDS	157	S	S	S	S	S
16	6_SNP2026597	npr1	Bcin06g05840	Cortical protein marker for cell polarity	3' potential regulatory region	209	S	NS	NS	S	S
17	6_SNP2605323	coi1	Bcin06g07340	FAD binding domain	CDS	472	S	S	S	S	S
18	6_SNP2644027	npr1	Bcin06g07470	BTB/POZ domain	CDS	203	S	S	S	NS	S
19	7_SNP649747	npr1	Bcin07g01760	Variant SH3 domain	5' potential regulatory region	233	S	S	S	S	S
20	7_SNP726903	coi1	Bcin07g01940	NA	3' potential regulatory region	122	S	S	S	S	S
21	7_SNP894776	coi1		intergenic	NA	100	S	S	S	S	S
22	8_SNP1056144	npr1	Bcin08g02800	Dynein light intermediate chain	CDS	298	NS	S	S	NS	S
23	8_SNP1066959	npr1	Bcin08g02850	NA	5' potential regulatory region	112	NS	S	S	NS	S
24	10_SNP139911	npr1	Bcin10g00380	NA	intron	233	S	S	S	S	S
25	10_SNP2268522	Col-0		intergenic	NA	117	S	S	S	S	S
26	10_SNP386362	coi1	Bcin10g00940	NA	3' potential regulatory region	356	S	S	S	S	S
27	11_SNP220927	npr1	Bcin11g00690	Copper fist DNA binding domain	5’ UTR	174	S	S	S	S	S
28	11_SNP468095	npr1	Bcin11g01380	NA	3' potential regulatory region	394	S	NS	S	S	S
29	12_SNP758420	Col-0	Bcin12g02130	NA	5' potential regulatory region	110	S	S	NS	S	S
30	12_SNP760499	Col-0	Bcin12g02130	NA	3' potential regulatory region	165	S	S	S	S	S
31	12_SNP842369	Col-0	Bcin12g02340	Cytidylyltransferase family	CDS	449	S	S	S	S	S
32	13_SNP1026752	Col-0	Bcin13g02930	SET domain	3' UTR	123	S	S	S	S	S
33	13_SNP719601	coi1	Bcin13g02030	Oxidoreductase FAD-binding domain	CDS	144	S	S	S	S	NS
34	13_SNP747696	npr1	Bcin13g02130	Chalcone and stilbene synthases	3' potential regulatory region	172	S	S	S	S	S
35	15_SNP2025485	npr1	Bcin15g05720	Ubiquitin carboxyl-terminal hydrolase	5' potential regulatory region	198	S	S	S	S	NS
36	16_SNP787512	Col-0	Bcin16g01950	Glycosyl hydrolase family 63	3' potential regulatory region	240	S	S	S	S	NS
