## Supplemental Tables for "Polygenic pathogen networks control of host and pathogen transcriptional plasticity in the Arabidopsis-Botrytis pathosystem": Supplementary Table 4.xlsx

### Sheet: Botrytis
Supplementary table 4: Model estimated p-values and permutation derived alpha-error estimates from network ANOVAs
Table 4A: Model estimated p-values and permutation derived empirical alpha estimates of each term in the network ANOVA model on GEMMA expression hotspots for Botrytis transcripts are presented. Cells highlighted in pink represent model estimated significant p-value ≤ 0.05. In the empirical alpha estimate’s column, the number of random permutations for which the real data had a lower p-value than …
Sl. No.	SNP	Genes	Plant genotype	Model estimated p-value								Empirical alpha estimate
				SNP	Gene	Plant genotype	SNP X Plant genotype	Plant genotype X Gene	SNP X Gene	SNP X Gene X Plant genotype		SNP	Gene	Plant genotype	SNP X Plant genotype	Plant genotype X Gene	SNP X Gene	SNP X Gene X Plant genotype
1	1_SNP138440	27	Col-0	4.80895e-07	0.999999	0.180919	0.000610539	1	0.231015	0.98826		100	1	100	100	0	37	28
2	1_SNP138485	26	Col-0	6.01354e-16	1	0.504103	1.09644e-12	1	0.999924	1		100	0	100	100	0	0	0
3	10_SNP383007	23	Col-0	1.65074e-07	1	0.858979	9.1165e-06	1	9.18086e-13	1.52172e-14		97	1	68	93	0	50	100
4	16_SNP1944788	42	Col-0	1.39179e-15	1	0.0425741	4.27e-09	1	0.959332	1		100	0	100	100	0	0	0
5	16_SNP76596	23	Col-0	4.51344e-09	1	0.872922	5.86607e-12	1	0.0786852	0.990989		30	0	56	100	0	1	3
6	18_SNP183149	68	Col-0	3.12985e-16	1	0.46519	3.32321e-32	1	0.276555	1		95	0	0	100	0	1	1
7	2_SNP2442850	36	Col-0	7.34433e-17	1	0.360579	0.717101	1	0.758212	1		100	0	100	52	0	9	0
8	3_SNP1695103	24	Col-0	0.000450646	1	0.969715	1.65111e-08	1	0.214353	0.973244		41	1	0	100	0	0	2
9	5_SNP1015184	22	Col-0	0.411431	1	0.941206	9.80862e-08	1	0.000144149	0.86987		1	1	36	99	0	3	2
10	6_SNP1988179	25	Col-0	0.000141561	1	0.96717	0.100505	1	3.22886e-10	0.996662		5	1	16	89	0	33	3
11	6_SNP1991192	51	Col-0	9.34266e-32	1	0.62633	2.44891e-18	1	3.56239e-36	0.999792		99	0	93	100	0	66	0
12	8_SNP2014228	27	Col-0	0.0299995	1	0.301431	0.000426489	1	0.630556	0.915982		9	2	100	100	100	4	65
13	9_SNP2330312	106	Col-0	1.34921e-20	1	9.04677e-05	4.21844e-63	1	0.984909	1		95	0	0	100	0	1	1
14	9_SNP2334368	23	Col-0	0.635541	1	0.942842	0.0362105	1	0.0247273	0.955407		5	0	28	99	0	12	21
15	9_SNP2363125	37	Col-0	0.0126558	1	0.853249	0.00143189	1	7.10387e-10	0.805127		1	1	58	47	0	15	12
16	1_SNP2033313	20	coi1	1.0132e-11	0.999999	0.890292	5.34186e-05	1	0.151112	0.987016		100	5	61	100	0	10	7
17	1_SNP2226379	47	coi1	4.36851e-21	1	0.492379	3.6258e-15	1	4.86564e-08	0.997095		100	0	100	100	0	1	1
18	1_SNP2700017	29	coi1	2.77356e-09	1	0.892921	1.00486e-15	1	0.000798834	0.985103		100	0	52	100	0	35	9
19	1_SNP3375801	25	coi1	0.00036004	1	0.838773	0.00139515	1	0.129428	0.997865		34	0	71	100	0	0	0
20	15_SNP1323168	23	coi1	0.00537814	1	0.988144	0.133658	1	0.884572	0.999893		83	0	5	36	0	0	2
21	15_SNP1366288	29	coi1	1.32446e-31	1	0.921218	5.77398e-18	1	2.55126e-06	0.395134		100	0	29	100	0	9	3
22	15_SNP1408960	33	coi1	2.21432e-32	1	0.777444	1.40724e-09	1	2.28166e-06	0.237268		100	0	80	99	0	11	11
23	3_SNP2958667	21	coi1	8.92743e-27	1	0.774672	5.95197e-06	1	4.31976e-07	0.00620019		100	2	90	98	0	21	96
24	3_SNP645442	38	coi1	4.67717e-07	1	0.927936	1.27408e-09	1	0.00852382	0.99979		100	0	26	100	0	5	1
25	4_SNP1579086	227	coi1	4.14287e-36	1	0.413441	5.50203e-17	1	9.38844e-34	1		100	0	99	100	0	41	0
26	4_SNP1596082	22	coi1	5.60338e-19	1	0.954629	2.19894e-11	1	0.00068321	0.998229		99	0	23	100	0	12	0
27	6_SNP2604298	46	coi1	3.20143e-64	1	0.767954	2.41719e-27	1	9.84697e-10	0.00294673		100	0	81	100	0	5	37
28	6_SNP2605323	38	coi1	3.45341e-138	1	0.746855	2.13421e-44	1	1.24784e-07	0.48949		100	0	86	100	0	0	0
29	8_SNP1668088	41	coi1	2.94555e-11	1	0.923979	1.53341e-29	1	4.06601e-08	0.999671		100	0	31	100	0	0	0
30	8_SNP1985853	22	coi1	0.0229078	1	0.92184	3.32464e-18	1	0.0136894	0.878293		41	0	47	100	0	6	7
31	9_SNP2320063	63	coi1	0	1	0.107276	4.07684e-104	1	0.000877467	1		100	0	100	100	0	0	0
32	9_SNP2343868	25	coi1	7.36956e-61	1	0.682414	5.34829e-18	1	0.0137367	0.363343		100	0	95	100	0	0	17
33	9_SNP2371611	27	coi1	1.92864e-32	1	0.744757	7.86734e-15	1	1.53416e-07	0.702723		100	0	90	100	0	4	6
34	11_SNP370094	31	npr1	3.51427e-74	1	0.28338	6.41081e-60	1	0.986018	1		100	0	100	100	0	0	0
35	16_SNP78081	51	npr1	0.000450456	1	0.825528	3.52851e-12	1	0.141473	1		4	0	39	100	0	0	1
36	2_SNP2650978	26	npr1	0.9622	1	0.831132	0.000726756	1	4.93142e-05	0.905875		0	0	71	79	0	7	0
37	2_SNP2758204	39	npr1	3.97723e-14	1	0.801528	5.75708e-56	1	0.000433744	0.394069		78	0	70	100	0	7	8
38	2_SNP2903276	22	npr1	7.32916e-06	1	0.942433	0.400842	1	0.147572	0.951841		99	0	34	61	0	12	73
39	2_SNP3000079	47	npr1	5.71544e-24	1	0.2766	3.12813e-20	1	3.09472e-05	0.994001		96	0	100	100	0	0	0
40	2_SNP3012504	65	npr1	3.48972e-85	1	0.161558	3.3181e-51	1	3.0731e-05	0.992165		100	0	100	100	0	0	0
41	4_SNP251635	21	npr1	1.74439e-36	1	0.957016	0.00834193	1	0.361594	0.994948		100	3	32	86	0	0	2
42	4_SNP285474	33	npr1	7.81799e-13	1	0.699816	1.94103e-06	1	0.0424569	0.999989		71	0	95	99	0	10	2
43	6_SNP2087223	43	npr1	1.03523e-47	1	0.251717	1.245e-68	1	8.05791e-16	0.508348		99	0	100	100	0	20	8
44	7_SNP759639	251	npr1	0.58127	1	0.237455	1.47372e-22	1	0.998435	1		27	0	98	100	0	4	0
45	8_SNP1406760	20	npr1	0.000670753	1	0.932552	9.51082e-06	1	0.178482	0.987381		92	0	36	100	0	6	9
46	9_SNP882707	37	npr1	7.51765e-06	1	0.96759	5.01908e-08	1	0.60627	0.999999		97	0	10	100	0	33	0
47	2_SNP1032242	62	Col-0, coi1	1.06064e-134	1	0.700834	8.09915e-56	1	1.08331e-34	0.0220219		100	0	75	100	0	20	25
48	2_SNP910858	151	Col-0, coi1, npr1	1.31574e-69	1	0.537574	2.16761e-35	1	6.11666e-61	0.00826187		100	0	72	100	0	8	17
49	4_SNP259080	81	Col-0, npr1	1.05478e-30	1	0.685323	0.314264	1	0.946725	1		100	0	73	84	0	1	9
50	6_SNP1988153	221	Col-0, coi1	0.000241567	1	0.153061	1.08709e-10	1	0.746275	1		0	0	100	100	0	0	0
51	8_SNP1910774	64	coi1, npr1	2.23882e-270	1	0.290264	1.16929e-52	1	3.68754e-06	0.963988		100	0	100	100	0	0	1
52	9_SNP1235841	294	Col-0, coi1, npr1	2.42111e-72	1	0.557137	4.88781e-05	1	0.500496	1		100	0	15	100	0	0	0
53	11_SNP1467139	70	coi1, npr1	0.753185	1	0.341475	2.38188e-28	1	4.3605e-20	0.00331405		0	0	100	100	0	0	45
54	12_SNP115491	56	Col-0, coi1	1.56119e-291	1	0.972552	3.2875e-44	1	1.33512e-12	0.0444594		100	1	7	100	0	1	34
55	12_SNP115511	117	Col-0, coi1	0	1	0.717383	2.89886e-62	1	1.28809e-20	9.35484e-16		100	0	39	100	0	0	100
Table 4B: Model estimated p-values and permutation derived empirical alpha estimates of each term in the network ANOVA model on GEMMA expression hotspots for Botrytis transcripts in just the coi1 host genotype are presented. Cells highlighted in pink represent model estimated significant p-value ≤ 0.05. In the empirical alpha estimate’s column, the number of random permutations for which the real…
Sl. No.	SNP	Genes	Plant genotype	True p-value				Empirical estimate
				SNP	Gene	SNP X Gene		SNP	Gene	SNP X Gene
1	1_SNP138440	27	Col-0	8.98086e-09	1	0.71372		100	0	33
2	1_SNP138485	26	Col-0	1.5698e-14	1	1		100	0	0
3	10_SNP383007	23	Col-0	5.14951e-06	1	0.221811		88	1	1
4	16_SNP1944788	42	Col-0	0.303245	1	0.998284		53	0	1
5	16_SNP76596	23	Col-0	5.63003e-18	1	0.987608		99	5	0
6	18_SNP183149	68	Col-0	4.37611e-09	1	0.995523		87	0	0
7	2_SNP2442850	36	Col-0	5.62432e-05	1	0.999212		100	0	2
8	3_SNP1695103	24	Col-0	1.89114e-06	1	0.481942		99	0	0
9	5_SNP1015184	22	Col-0	0.841536	1	0.690672		6	0	1
10	6_SNP1988179	25	Col-0	0.000492898	1	0.0140035		48	5	21
11	6_SNP1991192	51	Col-0	6.72654e-32	1	1.14991e-05		100	0	15
12	8_SNP2014228	27	Col-0	0.083774	0.99975	0.23529		67	100	91
13	9_SNP2330312	106	Col-0	1.77458e-05	1	1		87	0	0
14	9_SNP2334368	23	Col-0	0.340921	1	0.407887		35	3	25
15	9_SNP2363125	37	Col-0	0.224001	1	0.0758935		47	0	2
16	1_SNP2033313	20	coi1	4.45433e-12	1	0.696194		100	0	4
17	1_SNP2226379	47	coi1	6.527e-31	1	0.694718		100	0	0
18	1_SNP2700017	29	coi1	1.41664e-07	1	0.364948		100	0	23
19	1_SNP3375801	25	coi1	0.38584	1	0.92894		40	4	0
20	15_SNP1323168	23	coi1	0.195223	1	0.997029		51	1	1
21	15_SNP1366288	29	coi1	3.62727e-36	1	0.279122		100	0	0
22	15_SNP1408960	33	coi1	2.41142e-21	1	0.855323		100	0	0
23	3_SNP2958667	21	coi1	2.01581e-23	1	0.0927187		100	1	6
24	3_SNP645442	38	coi1	0.0375966	1	0.819123		90	0	2
25	4_SNP1579086	227	coi1	0.134062	1	0.0260969		61	0	0
26	4_SNP1596082	22	coi1	0.582796	1	0.324953		35	0	7
27	6_SNP2604298	46	coi1	2.307e-77	1	0.212347		100	0	0
28	6_SNP2605323	38	coi1	5.58615e-133	1	0.414766		100	0	0
29	8_SNP1668088	41	coi1	4.58168e-27	1	0.633431		100	0	0
30	8_SNP1985853	22	coi1	0.0514907	1	0.738424		61	0	2
31	9_SNP2320063	63	coi1	6.35679e-299	1	0.866036		100	0	0
32	9_SNP2343868	25	coi1	1.0286e-56	1	0.720958		100	0	0
33	9_SNP2371611	27	coi1	6.21749e-38	1	0.12448		100	1	1
34	11_SNP370094	31	npr1	8.74649e-90	1	0.998642		100	0	0
35	16_SNP78081	51	npr1	0.216771	1	0.994744		1	0	0
36	2_SNP2650978	26	npr1	0.0157522	1	0.254427		78	1	1
37	2_SNP2903276	22	npr1	0.00323686	1	0.357051		85	0	67
38	2_SNP3000079	47	npr1	3.42256e-32	1	0.82301		100	0	0
39	2_SNP3012504	65	npr1	4.19121e-65	1	0.466547		100	0	0
40	4_SNP251635	21	npr1	1.15954e-07	1	0.976835		97	14	0
41	4_SNP285474	33	npr1	1.2756e-09	1	0.611769		90	0	8
42	6_SNP2087223	43	npr1	9.69607e-80	1	2.98111e-07		100	0	26
43	7_SNP759639	251	npr1	2.06408e-11	1	1		100	0	7
44	8_SNP1406760	20	npr1	0.502844	1	0.333014		25	3	46
45	9_SNP1235841	182	npr1	1.63996e-38	1	0.999873		100	0	0
46	9_SNP882707	37	npr1	0.241233	1	0.997636		61	0	1
47	2_SNP1032242	62	Col-0, coi1	3.80032e-72	1	0.00647755		100	0	0
48	2_SNP910858	151	Col-0, coi1, npr1	1.82078e-77	1	1.37392e-08		100	0	0
49	4_SNP259080	81	Col-0, npr1	8.33625e-15	1	0.99995		100	0	0
50	6_SNP1988153	221	Col-0, coi1	0.72579	1	0.999997		1	0	0
51	8_SNP1910774	64	coi1, npr1	3.55842e-167	1	0.986003		100	0	0
52	9_SNP1235841	294	Col-0, coi1, npr1	2.20849e-43	1	0.999958		100	0	0
53	11_SNP1467139	70	coi1, npr1	9.73733e-16	1	0.0138441		100	0	0
54	12_SNP115491	56	Col-0, coi1	1.72316e-106	1	0.0536933		100	0	0
55	12_SNP115511	117	Col-0, coi1	3.39415e-176	1	0.00720095		100	0	0
Table 4C: Model estimated p-values and permutation derived empirical alpha estimates of each term in the network ANOVA model on GEMMA expression hotspots for Botrytis transcripts in just the Col-0 host genotype are presented. Cells highlighted in pink represent model estimated significant p-value ≤ 0.05. In the empirical alpha estimate’s column, the number of random permutations for which the rea…
Sl.no.	SNP	Genes	Plant genotype	True p-value				Empirical estimate
				SNP	Gene	SNP X Gene		SNP	Gene	SNP X Gene
1	1_SNP138440	27	Col-0	0.472303	1	0.575329		36	2	38
2	1_SNP138485	26	Col-0	5.29229e-05	1	0.999998		100	0	0
3	10_SNP383007	23	Col-0	8.96869e-08	1	1.5525e-27		97	0	100
4	16_SNP1944788	42	Col-0	0.00078086	1	0.998501		87	0	0
5	16_SNP76596	23	Col-0	0.209022	1	0.191644		7	0	24
6	18_SNP183149	68	Col-0	1.1986e-40	1	0.998145		100	0	1
7	2_SNP2442850	36	Col-0	6.92027e-07	1	0.95213		100	0	10
8	3_SNP1695103	24	Col-0	4.80946e-05	1	0.92034		44	0	0
9	5_SNP1015184	22	Col-0	0.00192168	1	0.315381		13	0	1
10	6_SNP1988179	25	Col-0	0.0105177	1	0.00525343		9	2	38
11	6_SNP1991192	51	Col-0	7.48904e-17	1	8.94326e-09		97	0	29
12	8_SNP2014228	27	Col-0	6.06017e-05	1	0.99956		96	1	0
13	9_SNP2330312	106	Col-0	1.56996e-66	1	0.999561		100	0	1
14	9_SNP2334368	23	Col-0	0.104475	1	0.146639		32	0	26
15	9_SNP2363125	37	Col-0	0.0920662	1	2.79474e-06		0	0	44
16	1_SNP2033313	20	coi1	0.148086	1	0.602933		74	11	35
17	1_SNP2226379	47	coi1	0.0110509	1	0.0199039		92	0	13
18	1_SNP2700017	29	coi1	1.50086e-15	1	0.0279684		100	0	54
19	1_SNP3375801	25	coi1	0.000155853	1	0.814204		76	0	7
20	15_SNP1323168	23	coi1	0.698727	1	0.886802		5	0	14
21	15_SNP1366288	29	coi1	8.57906e-13	1	0.0151626		100	0	14
22	15_SNP1408960	33	coi1	2.18175e-19	1	5.52737e-07		100	0	51
23	3_SNP2958667	21	coi1	0.000700246	1	6.78764e-06		89	2	89
24	3_SNP645442	38	coi1	0.239937	1	0.172692		49	0	49
25	4_SNP1579086	227	coi1	2.97193e-12	1	6.77091e-13		100	0	80
26	4_SNP1596082	22	coi1	1.19103e-14	1	0.467985		99	1	2
27	6_SNP2604298	46	coi1	2.58582e-11	1	2.04115e-11		100	0	58
28	6_SNP2605323	38	coi1	2.26454e-40	1	6.71684e-07		100	0	9
29	8_SNP1668088	41	coi1	2.3722e-08	1	0.0240174		100	0	0
30	8_SNP1985853	22	coi1	4.20747e-13	1	0.00659755		100	6	51
31	9_SNP2320063	63	coi1	1.56322e-12	1	0.999966		100	0	0
32	9_SNP2343868	25	coi1	0.000259857	1	0.0647711		98	1	23
33	9_SNP2371611	27	coi1	0.0206099	1	0.36125		81	0	4
34	11_SNP370094	31	npr1	0.0359174	1	0.999858		6	0	0
35	16_SNP78081	51	npr1	0.00869073	1	0.759204		9	0	6
36	2_SNP2650978	26	npr1	0.621393	1	0.0167222		8	0	55
37	2_SNP2903276	22	npr1	0.138726	1	0.311003		100	0	0
38	2_SNP3000079	47	npr1	0.294826	1	0.055142		1	0	4
39	2_SNP3012504	65	npr1	0.263013	1	0.106018		0	0	0
40	4_SNP251635	21	npr1	1.39245e-13	1	0.162699		100	0	18
41	4_SNP285474	33	npr1	6.48099e-10	1	0.715604		97	0	28
42	6_SNP2087223	43	npr1	3.78465e-07	1	0.992875		31	0	0
43	7_SNP759639	251	npr1	3.72852e-13	1	1		0	0	100
44	8_SNP1406760	20	npr1	1.31048e-08	1	0.821697		100	0	5
45	9_SNP1235841	182	npr1	2.71841e-15	1	0.999828		100	0	2
46	9_SNP882707	37	npr1	0.538418	1	0.913544		57	0	40
47	2_SNP1032242	62	Col-0, coi1	9.23582e-113	1	2.78603e-23		100	0	92
48	2_SNP910858	151	Col-0, coi1, npr1	7.25678e-26	1	8.95756e-30		100	0	98
49	4_SNP259080	81	Col-0, npr1	4.36283e-09	1	0.98691		99	0	30
50	6_SNP1988153	221	Col-0, coi1	1.11178e-14	1	0.999909		70	0	0
51	8_SNP1910774	64	coi1, npr1	5.23915e-15	1	1.88142e-05		99	0	11
52	9_SNP1235841	294	Col-0, coi1, npr1	2.98845e-18	1	0.999999		100	0	0
53	11_SNP1467139	70	coi1, npr1	2.56517e-14	1	1.18859e-18		80	0	97
54	12_SNP115491	56	Col-0, coi1	7.24986e-203	1	6.7443e-08		100	0	0
55	12_SNP115511	117	Col-0, coi1	8.89914e-246	1	1.81535e-40		100	0	98
Table 4D: Model estimated p-values and permutation derived empirical alpha estimates of each term in the network ANOVA model on GEMMA expression hotspots for Botrytis transcripts in just the npr1 host genotype are presented. Cells highlighted in pink represent model estimated significant p-value ≤ 0.05. In the empirical alpha estimate’s column, the number of random permutations for which the real…
Sl.no.	SNP	Genes	Plant genotype	True p-value				Empirical estimate
				SNP	Gene	SNP X Gene		SNP	Gene	SNP X Gene
1	1_SNP138440	27	Col-0	0.0355458	1	0.909475		96	3	21
2	1_SNP138485	26	Col-0	3.81437e-11	1	0.997948		100	0	3
3	10_SNP383007	23	Col-0	0.361791	1	0.000241459		38	1	26
4	16_SNP1944788	42	Col-0	9.76352e-23	1	0.99926		100	0	0
5	16_SNP76596	23	Col-0	0.00694887	1	0.623086		24	0	2
6	18_SNP183149	68	Col-0	0.335271	1	0.903734		2	0	14
7	2_SNP2442850	36	Col-0	3.37384e-08	1	0.99992		100	0	0
8	3_SNP1695103	24	Col-0	0.00368995	1	0.602001		62	0	0
9	5_SNP1015184	22	Col-0	7.41012e-07	1	0.00152138		77	0	24
10	6_SNP1988179	25	Col-0	0.596443	1	0.122528		0	0	16
11	6_SNP1991192	51	Col-0	0.811988	1	1.13791e-07		0	0	80
12	8_SNP2014228	27	Col-0	0.230932	1	0.593738		4	23	26
13	9_SNP2330312	106	Col-0	2.42595e-13	1	0.998482		2	0	14
14	9_SNP2334368	23	Col-0	0.065493	1	0.913457		54	0	5
15	9_SNP2363125	37	Col-0	7.93881e-05	1	0.46015		36	2	0
16	1_SNP2033313	20	coi1	0.00198019	0.999999	0.764412		96	31	10
17	1_SNP2226379	47	coi1	0.0756331	1	0.0151987		53	0	0
18	1_SNP2700017	29	coi1	0.000940462	1	0.920275		100	3	8
19	1_SNP3375801	25	coi1	0.000795571	1	0.427621		71	1	7
20	15_SNP1323168	23	coi1	0.00106355	1	0.991645		96	0	4
21	15_SNP1366288	29	coi1	0.800318	1	0.00126578		2	0	50
22	15_SNP1408960	33	coi1	0.0862519	1	0.11496		36	1	7
23	3_SNP2958667	21	coi1	2.03053e-07	1	0.0022339		99	2	43
24	3_SNP645442	38	coi1	2.84141e-15	1	0.935015		100	0	0
25	4_SNP1579086	227	coi1	7.32865e-43	1	0.498063		100	0	12
26	4_SNP1596082	22	coi1	4.16454e-17	1	0.294245		100	0	3
27	6_SNP2604298	46	coi1	8.75335e-05	1	0.0541734		89	0	8
28	6_SNP2605323	38	coi1	3.34227e-07	1	0.404998		100	0	0
29	8_SNP1668088	41	coi1	2.55167e-07	1	0.0490441		95	0	0
30	8_SNP1985853	22	coi1	4.46175e-08	1	0.940705		99	0	0
31	9_SNP2320063	63	coi1	1.14247e-96	1	0.369101		100	0	0
32	9_SNP2343868	25	coi1	6.3176e-19	1	0.0367978		100	0	4
33	9_SNP2371611	27	coi1	2.31757e-07	1	1.50287e-05		91	0	46
34	11_SNP370094	31	npr1	4.63485e-42	1	0.999998		100	0	0
35	16_SNP78081	51	npr1	1.21459e-14	1	0.988556		100	0	0
36	2_SNP2650978	26	npr1	0.00291406	1	0.337697		62	0	1
37	2_SNP2903276	22	npr1	0.00074693	1	0.991842		100	0	0
38	2_SNP3000079	47	npr1	6.96921e-11	1	0.103816		92	0	0
39	2_SNP3012504	65	npr1	3.58201e-72	1	0.290922		100	0	0
40	4_SNP251635	21	npr1	4.43073e-20	1	0.994164		100	2	0
41	4_SNP285474	33	npr1	0.960389	1	0.986855		2	0	0
42	6_SNP2087223	43	npr1	4.27447e-29	1	1.62596e-09		99	0	51
43	7_SNP759639	251	npr1	0.587814	1	1		45	0	1
44	8_SNP1406760	20	npr1	0.523359	1	0.931057		28	1	1
45	9_SNP1235841	182	npr1	1.05869e-05	1	0.783404		87	0	11
46	9_SNP882707	37	npr1	2.02294e-13	1	0.99054		100	0	4
47	2_SNP1032242	62	Col-0, coi1	9.23582e-113	1	2.78603e-23		100	0	92
48	2_SNP910858	151	Col-0, coi1, npr1	7.25678e-26	1	8.95756e-30		100	0	98
49	4_SNP259080	81	Col-0, npr1	4.36283e-09	1	0.98691		99	0	30
50	6_SNP1988153	221	Col-0, coi1	1.11178e-14	1	0.999909		70	0	0
51	8_SNP1910774	64	coi1, npr1	5.23915e-15	1	1.88142e-05		99	0	11
52	9_SNP1235841	294	Col-0, coi1, npr1	2.98845e-18	1	0.999999		100	0	0
53	11_SNP1467139	70	coi1, npr1	2.56517e-14	1	1.18859e-18		80	0	97
54	12_SNP115491	56	Col-0, coi1	7.24986e-203	1	6.7443e-08		100	0	0
55	12_SNP115511	117	Col-0, coi1	8.89914e-246	1	1.81535e-40		100	0	98

### Sheet: Arabidopsis
Supplementary table 4: True p-values and empirical estimates after performing network ANOVAs
Table 4E: Model estimated p-values and permutation derived empirical alpha estimates of each term in the network ANOVA model on GEMMA expression hotspots for Arabidopsis transcripts are presented. Cells highlighted in pink represent model estimated significant p-value ≤ 0.05. In the empirical alpha estimate’s column, the number of random permutations for which the real data had a lower p-value th…
Sl. No.	SNP	Genes	Plant genotype	True p-value								Empirical estimate
				SNP	Gene	Plant genotype	SNP X Plant genotype	Plant genotype X Gene	SNP X Gene	SNP X Gene X Plant genotype		SNP	Gene	Plant genotype	SNP X Plant genotype	Plant genotype X Gene	SNP X Gene	SNP X Gene X Plant genotype
1	1_SNP138491	196	coi1	2.81645e-98	1	0.000553561	7.27081e-55	1	1	1		100	0	100	100	0	0	0
2	1_SNP2027664	118	coi1	5.97534e-253	1	0.356502	5.28494e-13	1	0.0274781	0.670299		100	0	33	100	0	0	0
3	10_SNP386362	356	coi1	0	1	0.0220916	1.3767e-33	1	0.335696	1		100	0	99	100	0	0	0
4	13_SNP719601	144	coi1	1.37218e-170	1	0.122818	0.0756879	1	0.99961	1		100	0	99	67	0	0	0
5	5_SNP2541644	142	coi1	8.62073e-92	1	0.633277	1.58147e-20	1	1	1		100	0	16	100	0	0	0
6	6_SNP2605323	472	coi1	0	1	0.00718455	0	1	2.06422e-10	0.764258		100	0	100	100	0	0	0
7	7_SNP726903	122	coi1	2.18824e-244	1	0.321967	6.35499e-18	1	0.234725	1		100	0	89	100	0	0	0
8	7_SNP894776	100	coi1	2.07173e-192	1	0.393453	3.23812e-10	1	0.999917	1		100	0	62	100	0	0	0
9	1_SNP629157	219	Col-0	1.27288e-183	1	0.439759	0.909612	1	1	1		100	0	20	0	0	0	0
10	10_SNP2268522	117	Col-0	5.15641e-37	1	0.0488475	6.85363e-09	1	1	1		100	0	100	100	0	0	0
11	12_SNP758420	110	Col-0	2.89854e-112	1	0.611618	2.25234e-70	1	0.99999	1		100	0	29	100	0	0	0
12	12_SNP760499	165	Col-0	1.03585e-90	1	0.670288	1.66698e-34	1	3.39599e-29	1		100	0	3	100	0	61	0
13	12_SNP842369	449	Col-0	0	1	0.185947	3.67615e-134	1	0.341257	1		100	0	4	100	0	0	0
14	13_SNP1026752	123	Col-0	1.47849e-90	1	0.517466	9.21816e-22	1	0.999977	1		100	0	48	100	0	0	0
15	16_SNP787512	240	Col-0	0	1	7.2857e-05	0.000259722	1	0.999952	1		100	0	100	30	0	0	0
16	3_SNP336467	122	Col-0	2.56752e-23	1	0.4563	0.0845554	1	0.999962	1		100	0	63	0	0	0	0
17	4_SNP1633072	634	Col-0	0	1	0.00014146	2.631e-07	1	1	1		100	0	27	68	0	0	0
18	4_SNP1791561	114	Col-0	2.21654e-27	1	0.621134	3.052e-56	1	0.999152	1		100	0	21	100	0	0	0
19	4_SNP310509	144	Col-0	2.80318e-13	1	0.841882	4.46774e-09	1	0.924874	1		100	0	1	100	0	0	0
20	6_SNP1952544	157	Col-0	1.32885e-164	1	0.237917	1.15886e-08	1	0.999957	1		100	0	86	100	0	0	0
21	1_SNP261158	116	npr1	0.0232111	1	1.20955e-26	1.73373e-41	1	0.999792	1		19	0	100	100	0	0	0
22	10_SNP139911	233	npr1	8.16437e-268	1	0.000371184	3.70918e-41	1	0.279608	1		100	0	100	100	0	0	0
23	11_SNP220927	174	npr1	0	1	0.180433	2.06734e-106	1	0.004713	0.972496		100	0	88	100	0	0	1
24	11_SNP468095	394	npr1	3.64998e-131	1	2.71094e-93	5.91404e-59	1	1	1		100	0	100	100	0	0	0
25	13_SNP747696	172	npr1	0	1	0.488326	5.32037e-05	1	1	1		100	0	25	98	0	0	0
26	15_SNP2025485	198	npr1	0	1	0.158818	0.0405932	1	1	1		100	0	99	2	0	0	0
27	4_SNP1637103	181	npr1	0	1	0.804236	0.00514777	1	2.60827e-60	1		100	0	0	2	0	0	0
28	4_SNP326744	142	npr1	1.05806e-12	1	1.34212e-23	1.23241e-65	1	0.99974	1		98	0	100	100	0	0	0
29	4_SNP34048	110	npr1	1.75937e-256	1	0.522434	1.64188e-07	1	0.941694	1		100	0	47	100	0	0	0
30	4_SNP901880	108	npr1	1.019e-165	1	0.770765	0.031209	1	0.00874741	1		100	0	5	8	0	0	0
31	6_SNP2026597	209	npr1	4.85097e-11	1	7.59205e-47	3.00919e-06	1	1	1		96	0	100	100	0	0	0
32	6_SNP2644027	203	npr1	0.0989274	1	3.52133e-35	1.50991e-84	1	0.951073	1		5	0	100	100	0	0	0
33	7_SNP649747	233	npr1	0	1	0.253971	1.28866e-44	1	0.00444903	0.996866		100	0	48	100	0	0	42
34	8_SNP1056144	298	npr1	4.00124e-07	1	8.14049e-67	1.73479e-114	1	1	1		0	0	100	100	0	0	0
35	8_SNP1066959	112	npr1	0.113264	1	1.08822e-19	2.44566e-44	1	0.992432	0.999843		0	0	100	100	0	0	0
36	1_SNP140600	500	Col-0, coi1, npr1	0	1	0.00681511	1.31137e-39	1	1	1		100	0	28	100	0	0	0
Table 4F: Model estimated p-values and permutation derived empirical alpha estimates of each term in the network ANOVA model on GEMMA expression hotspots for Arabidopsis transcripts in just the coi1 host genotype are presented. Cells highlighted in pink represent model estimated significant p-value ≤ 0.05. In the empirical alpha estimate’s column, the number of random permutations for which the r…
Sl. No.	SNP	Genes	Plant genotype	True p-value				Empirical estimate
				SNP	Gene	SNP X Gene		SNP	Gene	SNP X Gene
1	1_SNP138491	196	coi1	9.05756e-140	1	1		100	0	0
2	1_SNP2027664	118	coi1	4.98302e-139	1	0.999911		100	0	0
3	10_SNP386362	356	coi1	0	1	1		100	0	0
4	13_SNP719601	144	coi1	3.11909e-70	1	1		100	0	0
5	5_SNP2541644	142	coi1	8.68659e-68	1	1		100	0	0
6	6_SNP2605323	472	coi1	0	1	1		100	0	0
7	7_SNP726903	122	coi1	3.30766e-107	1	0.947909		100	0	0
8	7_SNP894776	100	coi1	1.36286e-31	1	1		100	0	0
9	1_SNP629157	219	Col-0	8.02406e-65	1	0.999999		100	0	0
10	10_SNP2268522	117	Col-0	8.60642e-18	1	0.999735		100	0	0
11	12_SNP758420	110	Col-0	5.65336e-168	1	0.999403		100	0	0
12	12_SNP760499	165	Col-0	2.7621e-106	1	5.60865e-22		100	0	0
13	12_SNP842369	449	Col-0	0	1	0.897206		100	0	0
14	13_SNP1026752	123	Col-0	3.32239e-84	1	0.998396		100	0	0
15	16_SNP787512	240	Col-0	3.46646703075345E-313	1	0.859903		100	0	0
16	3_SNP336467	122	Col-0	1.03069e-13	1	0.998945		100	0	0
17	4_SNP1633072	634	Col-0	0	1	1		100	0	0
18	4_SNP1791561	114	Col-0	4.74188e-76	1	0.994767		100	0	0
19	4_SNP310509	144	Col-0	0.0110103	1	0.999046		73	0	14
20	6_SNP1952544	157	Col-0	7.92524e-94	1	0.993611		100	0	0
21	1_SNP261158	116	npr1	5.44875e-13	1	0.746147		100	0	0
22	10_SNP139911	233	npr1	2.60276e-165	1	1		100	0	0
23	11_SNP220927	174	npr1	6.5858e-144	1	5.38508e-10		100	0	0
24	11_SNP468095	394	npr1	5.01308e-52	1	0.965827		100	0	0
25	13_SNP747696	172	npr1	2.55141e-119	1	0.999983		100	0	0
26	15_SNP2025485	198	npr1	5.24034e-184	1	1		100	0	0
27	4_SNP1637103	181	npr1	1.23122e-123	1	3.54472e-06		100	0	0
28	4_SNP326744	142	npr1	1.27195e-26	1	1		100	0	0
29	4_SNP34048	110	npr1	4.47548e-117	1	0.0980131		100	0	0
30	4_SNP901880	108	npr1	2.35789e-66	1	0.994723		100	0	0
31	6_SNP2026597	209	npr1	3.69962e-19	1	0.999936		100	0	0
32	6_SNP2644027	203	npr1	3.2119e-27	1	0.422311		100	0	0
33	7_SNP649747	233	npr1	4.22105e-70	1	4.01263e-11		100	0	0
34	8_SNP1056144	298	npr1	0.26079	1	1		0	0	0
35	8_SNP1066959	112	npr1	0.106856	1	0.99892		0	0	1
36	1_SNP140600	500	Col-0, coi1, npr1	0	1	1		100	0	0
Table 4G: Model estimated p-values and permutation derived empirical alpha estimates of each term in the network ANOVA model on GEMMA expression hotspots for Arabidopsis transcripts in just the Col-0 host genotype are presented. Cells highlighted in pink represent model estimated significant p-value ≤ 0.05. In the empirical alpha estimate’s column, the number of random permutations for which the …
Sl. No.	SNP	Genes	Plant genotype	True p-value				Empirical estimate
				SNP	Gene	SNP X Gene		SNP	Gene	SNP X Gene
1	1_SNP138491	196	coi1	2.53815e-11	1	1		100	0	0
2	1_SNP2027664	118	coi1	7.3001e-45	1	4.78354e-05		100	0	0
3	10_SNP386362	356	coi1	2.29126e-270	1	0.854055		100	0	0
4	13_SNP719601	144	coi1	1.1065e-46	1	0.999415		100	0	0
5	5_SNP2541644	142	coi1	3.01255e-41	1	1		100	0	0
6	6_SNP2605323	472	coi1	0	1	9.76037e-31		100	0	0
7	7_SNP726903	122	coi1	3.17538e-33	1	0.999999		100	0	0
8	7_SNP894776	100	coi1	2.6163e-91	1	1		100	0	0
9	1_SNP629157	219	Col-0	3.33522e-60	1	1		100	0	0
10	10_SNP2268522	117	Col-0	0.0116824	1	1		99	0	0
11	12_SNP758420	110	Col-0	3.9368e-13	1	1		100	0	0
12	12_SNP760499	165	Col-0	7.53427e-09	1	0.782964		99	0	0
13	12_SNP842369	449	Col-0	2.37897e-28	1	1		100	0	0
14	13_SNP1026752	123	Col-0	6.21527e-22	1	1		100	0	0
15	16_SNP787512	240	Col-0	2.80138e-304	1	1		100	0	0
16	3_SNP336467	122	Col-0	9.34412e-06	1	1		100	0	0
17	4_SNP1633072	634	Col-0	0	1	1		100	0	0
18	4_SNP1791561	114	Col-0	3.65816e-05	1	1		100	0	0
19	4_SNP310509	144	Col-0	0.353169	1	0.999406		9	0	0
20	6_SNP1952544	157	Col-0	3.36938e-46	1	1		100	0	0
21	1_SNP261158	116	npr1	1.95704e-13	1	0.999944		100	0	0
22	10_SNP139911	233	npr1	6.04292e-125	1	0.917791		100	0	0
23	11_SNP220927	174	npr1	1.67219e-36	1	0.998065		100	0	0
24	11_SNP468095	394	npr1	0.0188416	1	1		16	0	0
25	13_SNP747696	172	npr1	1.54125e-97	1	0.999999		100	0	0
26	15_SNP2025485	198	npr1	1.18471e-219	1	1		100	0	0
27	4_SNP1637103	181	npr1	1.19566e-182	1	3.62931e-08		100	0	0
28	4_SNP326744	142	npr1	4.66471e-18	1	0.975761		100	0	0
29	4_SNP34048	110	npr1	1.05021e-53	1	0.999995		100	0	0
30	4_SNP901880	108	npr1	8.75572e-45	1	0.948623		100	0	0
31	6_SNP2026597	209	npr1	0.0128232	1	1		72	0	0
32	6_SNP2644027	203	npr1	5.54745e-37	1	0.999955		100	0	0
33	7_SNP649747	233	npr1	1.22012e-125	1	0.999373		100	0	0
34	8_SNP1056144	298	npr1	3.66724e-51	1	1		100	0	0
35	8_SNP1066959	112	npr1	5.14186e-09	1	0.94767		100	0	0
36	1_SNP140600	500	Col-0, coi1, npr1	8.14938e-175	1	1		100	0	0
Table 4H: Model estimated p-values and permutation derived empirical alpha estimates of each term in the network ANOVA model on GEMMA expression hotspots for Arabidopsis transcripts in just the npr1 host genotype are presented. Cells highlighted in pink represent model estimated significant p-value ≤ 0.05. In the empirical alpha estimate’s column, the number of random permutations for which the r…
Sl. No.	SNP	Genes	Plant genotype	True p-value				Empirical estimate
				SNP	Gene	SNP X Gene		SNP	Gene	SNP X Gene
1	1_SNP138491	196	coi1	2.22497e-06	1	1		100	0	0
2	1_SNP2027664	118	coi1	1.89863e-87	1	0.608429		100	0	2
3	10_SNP386362	356	coi1	0	1	1		100	0	0
4	13_SNP719601	144	coi1	7.37508e-59	1	1		100	0	0
5	5_SNP2541644	142	coi1	1.61628e-05	1	1		100	0	0
6	6_SNP2605323	472	coi1	6.78168e-170	1	0.998802		100	0	0
7	7_SNP726903	122	coi1	2.81071e-126	1	0.999998		100	0	0
8	7_SNP894776	100	coi1	4.72826e-83	1	1		100	0	0
9	1_SNP629157	219	Col-0	1.66109e-62	1	1		100	0	0
10	10_SNP2268522	117	Col-0	2.78529e-27	1	1		100	0	0
11	12_SNP758420	110	Col-0	2.89696e-05	1	1		84	0	0
12	12_SNP760499	165	Col-0	1.71105e-13	1	0.999998		100	0	0
13	12_SNP842369	449	Col-0	5.91776e-52	1	1		100	0	0
14	13_SNP1026752	123	Col-0	3.46713e-09	1	1		99	0	0
15	16_SNP787512	240	Col-0	0	1	1		100	0	0
16	3_SNP336467	122	Col-0	8.28639e-10	1	1		100	0	0
17	4_SNP1633072	634	Col-0	6.30575e-260	1	1		100	0	0
18	4_SNP1791561	114	Col-0	0.000119689	1	1		82	0	0
19	4_SNP310509	144	Col-0	9.0319e-20	1	1		100	0	0
20	6_SNP1952544	157	Col-0	6.26587e-36	1	1		100	0	0
21	1_SNP261158	116	npr1	3.8145e-27	1	1		100	0	0
22	10_SNP139911	233	npr1	1.51616e-20	1	0.998825		100	0	0
23	11_SNP220927	174	npr1	0	1	1		100	0	0
24	11_SNP468095	394	npr1	3.17668e-305	1	1		100	0	0
25	13_SNP747696	172	npr1	1.2909e-162	1	1		100	0	0
26	15_SNP2025485	198	npr1	9.41137e-236	1	1		100	0	0
27	4_SNP1637103	181	npr1	6.73348e-134	1	0.000472036		100	0	0
28	4_SNP326744	142	npr1	1.91244e-63	1	1		100	0	0
29	4_SNP34048	110	npr1	4.60673e-96	1	1		100	0	0
30	4_SNP901880	108	npr1	3.40584e-59	1	0.999998		100	0	0
31	6_SNP2026597	209	npr1	0.487312	1	1		1	0	0
32	6_SNP2644027	203	npr1	6.75367e-08	1	1		96	0	0
33	7_SNP649747	233	npr1	1.27107e-303	1	1		100	0	0
34	8_SNP1056144	298	npr1	1.16034e-67	1	1		100	0	0
35	8_SNP1066959	112	npr1	9.30273e-71	1	1		100	0	0
36	1_SNP140600	500	Col-0, coi1, npr1	0	1	1		100	0	0
