## Supplemental Tables for "Polygenic pathogen networks control of host and pathogen transcriptional plasticity in the Arabidopsis-Botrytis pathosystem": Supplementary Table 5.xlsx

### Sheet: Sheet4
Supplementary table 5: Annotation of genes underlying hotspots for both Botrytis transcripts and Arabidopsis transcripts
Supplementary table 5A: Annotation of genes underlying hotspots for both Botrytis transcripts, SNP: indicate the GEMMA gene expression hotspot for Botrytis transcript, No. of Genes: indicates the number of Botrytis transcripts regulated by the hotspot; Plant genotype: indicate the Arabidopsis genotype where the hotspot was first identified. Gene 1 and Gene 2 are the genes underlying the hotspot.,…
Sl. No.	SNP	No. of Genes	Plant genotype	Gene 1									Gene 2
				SNP location	Gene	Annotation	Gene region	Start	End	Orientation of gene	Position of SNP (bp)		Gene	Annotation	Gene region	Start	End	Orientation of gene	Position of SNP (bp)
1	1_SNP138440	27	Col-0	intergenic	NA	NA	NA	NA	NA	NA	NA	NA	NA	NA	NA	NA	NA	NA	NA
2	1_SNP138485	26	Col-0	intergenic	NA	NA	NA	NA	NA	NA	NA	NA	NA	NA	NA	NA	NA	NA	NA
3	1_SNP2033313	20	coi1	gene	Bcin01g05810	SAD/SRA domain	NA	2033693	2035983	+	380	up_stream	NA	NA	NA	NA	NA	NA	NA
4	1_SNP2226379	47	coi1	intergenic	NA	NA	NA	NA	NA	NA	NA	NA	NA	NA	NA	NA	NA	NA	NA
5	1_SNP2700017	29	coi1	intergenic	NA	NA	NA	NA	NA	NA	NA	NA	NA	NA	NA	NA	NA	NA	NA
6	1_SNP3375801	25	coi1	gene	Bcin01g09710	Glutathione-dependent formaldehyde-activating enzyme	NA	3373906	3375564	+	237	down_stream	NA	NA	NA	NA	NA	NA	NA
7	2_SNP1032242	62	Col-0, coi1	gene	Bcin02g02850	Fructosamine kinase	intron	1031166	1032513	+	intron		NA	NA	NA	NA	NA	NA	NA
8	2_SNP2442850	36	Col-0	intergenic	NA	NA	NA	NA	NA	NA	NA	NA	NA	NA	NA	NA	NA	NA	NA
9	2_SNP2650978	26	npr1	gene	Bcin02g07450	NA	3' UTR	2650404	2651933	-	3' UTR		NA	NA	NA	NA	NA	NA	NA
10	2_SNP2758204	39	npr1	intergenic	NA	NA	NA	NA	NA	NA	NA	NA	NA	NA	NA	NA	NA	NA	NA
11	2_SNP2903276	22	npr1	gene	Bcin02g08120	Endonuclease/Exonuclease/phosphatase family;Frag1/DRAM/Sfk1 family	intron	2901791	2905835	+	intron		NA	NA	NA	NA	NA	NA	NA
12	2_SNP3000079	47	npr1	gene	Bcin02g08390	FAD binding domain	3' UTR	2999951	3002357	-	3' UTR		NA	NA	NA	NA	NA	NA	NA
13	2_SNP3012504	65	npr1	gene	Bcin02g08440	Bcbsd2, Protein of unknown function (DUF2370)	3' UTR	3012282	3014337	-	3' UTR		NA	NA	NA	NA	NA	NA	NA
14	2_SNP910858	151	Col-0, coi1, npr1	gene	Bcin02g02480	NA	NA	909753	910854	+	4	down_stream	Bcin02g02490	NA	NA	911489	915039	+	631	down_stream
15	3_SNP1695103	24	Col-0	gene	Bcin03g05020	NA	intron	1694837	1696342	+	intron		NA	NA	NA	NA	NA	NA	NA
16	3_SNP2958667	21	coi1	gene	Bcin03g08660	Cullin family;Cullin protein neddylation domain	3' UTR	2958644	2962566	-	3' UTR		NA	NA	NA	NA	NA	NA	NA
17	3_SNP645442	38	coi1	gene	Bcin03g01930	NA	CDs	643550	646424	-	CDS		NA	NA	NA	NA	NA	NA	NA
18	4_SNP1579086	227	coi1	gene	Bcin04g04530	NA	3' UTR	1579032	1580101	-	3' UTR		NA	NA	NA	NA	NA	NA	NA
19	4_SNP1596082	22	coi1	gene	Bcin04g04590	Phosphoesterase family	3' UTR	1596057	1597982	-	3' UTR		NA	NA	NA	NA	NA	NA	NA
20	4_SNP251635	21	npr1	gene	Bcin04g00650	NB-ARC domain, Heterokaryon incompatibility protein (HET);Tetratricopeptide repeat;Tetratricopeptide repeat	NA	252021	257217	-	386	down_stream	NA	NA	NA	NA	NA	NA	NA
21	4_SNP259080	81	Col-0, npr1	gene	Bcin04g00670	NA	CDS	257717	259718	-	CDS		NA	NA	NA	NA	NA	NA	NA
22	4_SNP285474	33	npr1	gene	Bcin04g00750	E1-E2 ATPase;Cation transporter/ATPase, N-terminus;haloacid dehalogenase-like hydrolase	NA	281040	285313	+	161	down_stream	Bcin04g00760	Bcfaa2,AMP-binding enzyme	NA	285625	288926	-	151	down_stream
23	5_SNP1015184	22	Col-0	intergenic	NA	NA	NA	NA	NA	NA	NA	NA	NA	NA	NA	NA	NA	NA	NA
24	6_SNP1988153	221	Col-0, coi1	intergenic	NA	NA	NA	NA	NA	NA	NA	NA	NA	NA	NA	NA	NA	NA	NA
25	6_SNP1988179	25	Col-0	intergenic	NA	NA	NA	NA	NA	NA	NA	NA	NA	NA	NA	NA	NA	NA	NA
26	6_SNP1991192	51	Col-0	intergenic	NA	NA	NA	NA	NA	NA	NA	NA	NA	NA	NA	NA	NA	NA	NA
27	6_SNP2087223	43	npr1	gene	Bcin06g05980	Protein of unknown function (DUF3129)	NA	2087622	2089220	-	399	down_stream	NA	NA	NA	NA	NA	NA	NA
28	6_SNP2604298	46	coi1	gene	Bcin06g07340	FAD binding domain	5’ UTR	2604251	2606923	+	5’ UTR		NA	NA	NA	NA	NA	NA	NA
29	6_SNP2605323	38	coi1	gene	Bcin06g07340	FAD binding domain	CDS	2604251	2606923	+	CDS		NA	NA	NA	NA	NA	NA	NA
30	7_SNP759639	251	npr1	gene	Bcin07g02050	NA	5’ UTR	758156	759646	-	5’ UTR		Bcin07g02060	NA	NA	760449	762260	+	810	up_stream
31	8_SNP1406760	20	npr1	gene	Bcin08g03630	TLC domain;TRAM1-like protein	CDS	1405052	1407505	-	CDS		NA	NA	NA	NA	NA	NA	NA
32	8_SNP1668088	41	coi1	intergenic	NA	NA	NA	NA	NA	NA	NA	NA	NA	NA	NA	NA	NA	NA	NA	NA
33	8_SNP1910774	64	coi1, npr1	intergenic	Bcin08g05020	NA	NA	1909419	1910448	-	326	up_stream	Bcin08g05030	Jacalin-like lectin domain	NA	1911625	1915134	-	851	down_stream
34	8_SNP1985853	22	coi1	intergenic	Bcin08g05260	Bcmdm10 Mitochondrial distribution and morphology protein 10	NA	1983324	1985335	+	518	down_stream	Bcin08g05270	Bczrt2,ZIP Zinc transporter	NA	1986084	1988727	+	231	up_stream
35	8_SNP2014228	27	Col-0	intergenic	NA	NA	NA	NA	NA	NA	NA	NA	NA	NA	NA	NA	NA	NA	NA
36	9_SNP1235841	294	Col-0, coi1, npr1	intergenic	NA	NA	NA	NA	NA	NA	NA	NA	NA	NA	NA	NA	NA	NA	NA
37	9_SNP2320063	63	coi1	gene	Bcin09g06560	NA	CDS	2318782	2320913	+	CDS		NA	NA	NA	NA	NA	NA	NA
38	9_SNP2330312	106	Col-0	gene	Bcin09g06590	SNF2 family N-terminal domain;Helicase conserved C-terminal domain	intron	2328827	2332534	+	intron		NA	NA	NA	NA	NA	NA	NA
39	9_SNP2334368	23	Col-0	intergenic	NA	NA	NA	NA	NA	NA	NA	NA	NA	NA	NA	NA	NA	NA	NA
40	9_SNP2343868	25	coi1	gene	Bcin09g06620	Signal peptide peptidase	CDS	2341680	2344198	+	CDS		NA	NA	NA	NA	NA	NA	NA
41	9_SNP2363125	37	Col-0	gene	Bcin09g06680	Cytochrome P450	CDS	2362699	2365008	-	CDS		NA	NA	NA	NA	NA	NA	NA
42	9_SNP2371611	27	coi1	intergenic	NA	NA	NA	NA	NA	NA	NA	NA	NA	NA	NA	NA	NA	NA	NA
43	9_SNP882707	37	npr1	gene	Bcin09g02440	NA	3' UTR	879352	882957	+	3' UTR		Bcin09g02450	NA	NA	882997	884767	-	290	down_stream
44	10_SNP383007	23	Col-0	gene	Bcin10g00940	NA	5’ UTR	382891	385784	+	5’ UTR		NA	NA	NA	NA	NA	NA	NA
45	11_SNP1467139	70	coi1, npr1	gene	Bcin11g03940	Bccdc39,CCR4-Not complex component, Not1;Domain of unknown function (DUF3819)	NA	1467394	1474838	-	255	down_stream	NA	NA	NA	NA	NA	NA	NA
46	11_SNP370094	31	npr1	gene	Bcin11g01040	NA	NA	370147	371760	-	53	down_stream	NA	NA	NA	NA	NA	NA	NA
47	12_SNP115491	56	Col-0, coi1	gene	Bcin12g00330	Bcpat1,Topoisomerase II-associated protein PAT1	NA	115736	119126	+	245	up_stream	Bcin12g00320	Glycolipid 2-alpha-mannosyltransferase	NA	112603	114963	-	528	up_stream
48	12_SNP115511	117	Col-0, coi1	gene	Bcin12g00330	Bcpat1,Topoisomerase II-associated protein PAT1	NA	115736	119126	+	225	up_stream	Bcin12g00320	Glycolipid 2-alpha-mannosyltransferase	NA	112603	114963	-	548	up_stream
49	15_SNP1323168	23	coi1	gene	Bcin15g03750	NA	NA	1320806	1322766	+	402	down_stream	Bcin15g03760	NA	NA	1323631	1324629	-	463	down_stream
50	15_SNP1366288	29	coi1	gene	Bcin15g03890	NA	3' UTR	1366049	1369029	-	3' UTR		NA	NA	NA	NA	NA	NA	NA
51	15_SNP1408960	33	coi1	gene	Bcin15g04040	Bcspt3,Transcription initiation factor IID, 18kD subunit	CDS	1408064	1409877	-	CDS		NA	NA	NA	NA	NA	NA	NA
52	16_SNP1944788	42	Col-0	intergenic	NA	NA	NA	NA	NA	NA	NA	NA	NA	NA	NA	NA	NA	NA	NA
53	16_SNP76596	23	Col-0	intergenic	NA	NA	NA	NA	NA	NA	NA	NA	NA	NA	NA	NA	NA	NA	NA
54	16_SNP78081	51	npr1	intergenic	NA	NA	NA	NA	NA	NA	NA	NA	NA	NA	NA	NA	NA	NA	NA
55	18_SNP183149	68	Col-0	intergenic	NA	NA	NA	NA	NA	NA	NA	NA	NA	NA	NA	NA	NA	NA	NA
Supplementary table 5B: Annotation of genes underlying hotspots for both Botrytis transcripts, SNP: indicate the GEMMA gene expression hotspot for Arabidopsis transcript, No. of Genes: indicates the number of Botrytis transcripts regulated by the hotspot; Plant genotype: indicate the Arabidopsis genotype where the hotspot was first identified. Gene 1 and Gene 2 are the genes underlying the hotspo…
Sl. No.	SNP	No. of Genes	Plant genotype	Gene 1									Gene 2
				SNP location	Gene	Annotation	Gene region	Start	End	Orientation of gene	Position of SNP (bp)		Gene	Annotation	Gene region	Start	End	orientation of gene	Position of SNP (bp)
1	1_SNP138491	196	coi1	intergenic	NA	NA	NA	NA	NA	NA	NA	NA	NA	NA	NA	NA	NA	NA	NA
2	1_SNP140600	2036	Col-0,coi1,npr1	intergenic	NA	NA	NA	NA	NA	NA	NA	NA	NA	NA	NA	NA	NA	NA	NA
3	1_SNP2027664	118	coi1	gene	Bcin01g05800	NB-ARC domain;Heterokaryon incompatibility protein (HET);Tetratricopeptide repeat;Tetratricopeptide repeat	CDS	2024700	2028661	+	CDS		NA	NA	NA	NA	NA	NA	NA
4	1_SNP261158	116	npr1	gene	Bcin01g00650	Amidohydrolase family	intron	259730	261892	-	introns		NA	NA	NA	NA	NA	NA	NA
5	1_SNP629157	219	Col-0	gene	Bcin01g01610	short chain dehydrogenase	3' UTR	627425	629317	+	3' UTR		Bcin01g01620	NA	NA	629357	631884	-	200	down_stream
6	3_SNP336467	122	Col-0	gene	Bcin03g00950	Phosphoribosyl transferase domain;FAD binding domain;Phosphomevalonate kinase	NA	332044	335901	-	566	up_stream	Bcin03g00960	GTP cyclohydrolase I	NA	336513	337797	-	46	down_stream
7	4_SNP1633072	634	Col-0	gene	Bcin04g04700	Heterokaryon incompatibility protein	3' UTR	1632900	1634024	-	3' UTR		Bcin04g04690	NA	NA	1631702	1632879	-	193	up_stream
8	4_SNP1637103	181	npr1	gene	Bcin04g04720	NA	CDS	1636304	1637762	+	CDS		Bcin04g04710	NA	NA	1634826	1636172	-	931	up_stream
9	4_SNP1791561	114	Col-0	intergenic	NA	NA	NA	NA	NA	NA	NA	NA	NA	NA	NA	NA	NA	NA	NA
10	4_SNP310509	144	Col-0	gene	Bcin04g00830	WD domain, G-beta repear; NACHt domain	NA	310912	316030	-	403	down_stream	NA	NA	NA	NA	NA	NA	NA
11	4_SNP326744	142	npr1	gene	Bcin04g00870	CHAT domain	CDS	323336	327545	-	CDS		NA	NA	NA	NA	NA	NA	NA
12	4_SNP34048	110	npr1	intergenic	NA	NA	NA	NA	NA	NA	NA	NA	NA	NA	NA	NA	NA	NA	NA
13	4_SNP901880	108	npr1	intergenic	NA	NA	NA	NA	NA	NA	NA	NA	NA	NA	NA	NA	NA	NA	NA
14	5_SNP2541644	142	coi1	intergenic	NA	NA	NA	NA	NA	NA	NA	NA	NA	NA	NA	NA	NA	NA	NA
15	6_SNP1952544	157	Col-0	gene	Bcin06g05680	WLM domain	CDS	1950972	1953040	+	CDS		Bcin06g05690	alpha/beta hydrolase fold	NA	1953329	1955965	-	785	down_stream
16	6_SNP2026597	209	npr1	gene	Bcin06g05840	Cortical protein marker for cell polarity	NA	2020494	2026471	+	126	down_stream	NA	NA	NA	NA	NA	NA	NA
17	6_SNP2605323	472	coi1	gene	Bcin06g07340	FAD binding domain	CDS	2604251	2606923	+	CDS		NA	NA	NA	NA	NA	NA	NA
18	6_SNP2644027	203	npr1	gene	Bcin06g07470	BTB/POZ domain	CDS	2643570	2644487	+	CDS		Bcin06g07480	Methyltransferase domain	NA	2644657	2646753	-	630	down_stream
19	7_SNP649747	233	npr1	gene	Bcin07g01760	Variant SH3 domain	NA	645682	649512	-	235	up_stream	NA	NA	NA	NA	NA	NA	NA
20	7_SNP726903	122	coi1	gene	Bcin07g01940	NA	NA	727425	727859	-	522	down_stream	NA	NA	NA	NA	NA	NA	NA
21	7_SNP894776	100	coi1	intergenic	NA	NA	NA	NA	NA	NA	NA	NA	NA	NA	NA	NA	NA	NA	NA
22	8_SNP1056144	298	npr1	gene	Bcin08g02800	Dynein light intermediate chain (DLIC)	CDS	1055703	1058129	+	CDS		NA	NA	NA	NA	NA	NA	NA
23	8_SNP1066959	112	npr1	gene	Bcin08g02850	NA	NA	1065266	1066878	-	81	up_stream	Bcin08g02860	alpha/beta hydrolase fold	NA	1067090	1069003	+	131	up_stream
24	10_SNP139911	233	npr1	gene	Bcin10g00380	NA	intron	137975	140579	-	introns		Bcin10g00390	Ras family	NA	140582	142227	-	671	down_stream
25	10_SNP2268522	117	Col-0	intergenic	NA	NA	NA	NA	NA	NA	NA	NA	NA	NA	NA	NA	NA	NA	NA	NA
26	10_SNP386362	356	coi1	gene	Bcin10g00940	NA	NA	382891	385784	+	578	down_stream	NA	NA	NA	NA	NA	NA	NA
27	11_SNP220927	174	npr1	gene	Bcin11g00690	Copper fist DNA binding domain	5’ UTR	218028	221361	-	5’ UTR		NA	NA	NA	NA	NA	NA	NA
28	11_SNP468095	394	npr1	gene	Bcin11g01370	Pectate lyase superfamily protein	NA	464581	467558	+	537	down_stream	Bcin11g01380	NA	NA	468111	469705	-	16	down_stream
29	12_SNP758420	110	Col-0	gene	Bcin12g02130	NA	NA	759092	759871	+	672	up_stream	NA	NA	NA	NA	NA	NA	NA
30	12_SNP760499	165	Col-0	gene	Bcin12g02130	NA	NA	759092	759871	+	628	down_stream	NA	NA	NA	NA	NA	NA	NA
31	12_SNP842369	449	Col-0	gene	Bcin12g02340	Cytidylyltransferase family	CDS	840653	843203	-	CDS		Bcin12g02350	Protein of unknown function (DUF3636)	NA	843280	846045	+	911	up_stream
32	13_SNP1026752	123	Col-0	gene	Bcin13g02930	SET domain	3' UTR	1025335	1026758	+	3' UTR		Bcin13g02940	Regulator of chromosome condensation (RCC1) repeat; BTB/POZ domain;Ankyrin repeats (many copies)	NA	1027185	1032699	+	427	up_stream
33	13_SNP719601	144	coi1	gene	Bcin13g02030	Oxidoreductase FAD-binding domain	CDS	719502	720817	+	CDS		NA	NA	NA	NA	NA	NA	NA
34	13_SNP747696	172	npr1	gene	Bcin13g02120	BUD22	NA	745802	747574	+	122	down_stream	Bcin13g02130	Chalcone and stilbene synthases, N-terminal domain;Chalcone and stilbene synthases, C-terminal domain	NA	747753	750048	-	57	down_stream
35	15_SNP2025485	198	npr1	gene	Bcin15g05720	Ubiquitin carboxyl-terminal hydrolase, family 1	NA	2024066	2025031	-	454	up_stream	NA	NA	NA	NA	NA	NA	NA
36	16_SNP787512	240	Col-0	gene	Bcin16g01950	Glycosyl hydrolase family 63 C-terminal domain	NA	788329	791421	-	817	down_stream	NA	NA	NA	NA	NA	NA	NA
