## Supplemental Tables for "Polygenic pathogen networks control of host and pathogen transcriptional plasticity in the Arabidopsis-Botrytis pathosystem": Supplementary Table 6.xlsx

### Sheet: Sheet1
Supplementary table 6: Summary of genes potentially under epistasis in Botrytis. True p-values and empirical estimates from network ANOVAs, estimated using single host epistasis model and multiple host epistasis model.
Table 6A) Summary of genes potentially under epistasis
Hotspots for Botrytis transcripts	Number of Botrytis transcripts regulated	Plant genotype where it was identified	Genes underlying hotspot	Annotation	Hotspots for Arabidopsis transcripts	Number of transcripts regulated	Plant genotype where it was identified	Genes underlying hotspot	Annotation
7_SNP759639	251	npr1	Bcin07g02050	N/A	6_SNP2026597	209	npr1	Bcin06g05840	Cortical protein marker for cell polarity
8_SNP1985853	22	coi1	Bcin08g05260	Mitochondrial distribution and morphology protein 10	7_SNP649747	233	npr1	Bcin07g01760	Variant SH3 domain
3_SNP645442	38	coi1	Bcin03g01930	N/A	8_SNP1056144	298	npr1	Bcin08g02800	Dynein light intermediate chain (DLIC)
12_SNP115491	56	Col0	Bcin12g00330	Bcpat1,Topoisomerase II-associated protein PAT1	8_SNP1066959	112	npr1	Bcin08g02850	N/A
6_SNP2604298	46	coi1	Bcin06g07340	FAD binding domain	8_SNP1066959	112	npr1	Bcin08g02850	N/A
18_SNP183149	68	Col0	Bcin18g00160	N/A	8_SNP1066959	112	npr1	Bcin08g02860	N/A
6_SNP1988153	46	Col0	Bcin06g05790	N/A	16_SNP787512	240	Col0	Bcin16g01950	alpha/beta hydrolase fold
7_SNP759639	251	npr1	Bcin07g02050	N/A	16_SNP787512	240	Col0	Bcin16g01950	alpha/beta hydrolase fold
Table 6B) Model estimated p-values and permutation derived empirical alpha estimates of each term in the network ANOVA model on GEMMA expression hotspots under epistasis. Cells highlighted in pink represent model estimated significant p-value ≤ 0.05 for the epistatic interaction. In the empirical alpha estimate’s column, the number of random permutations for which the real data had a lower p-valu…
Multi host model	p-value													Epmirical estimate
Epistatic Genes	Gene	Allele A	Allele B	Plant genotype	Gene X Allele A	Allele A X Allele B	Allele B X Plant genotype	Plant genotype gene	Gene X Allele A X Allele B	Allele A X Allele B X Plant genotype	Allele B X Plant genotype X Gene	Plant genotype X Gene X Allele A	Gene X Allele A X Allele B X Plant genotype	Gene	Allele A	Allele B	Plant genotype	Gene X Allele A	Allele A X Allele B	Allele B X Plant genotype	Plant genotype X Gene	Gene X Allele A X Allele B	Allele A X Allele B X Plant Genotype	Allele B X Plant Genotype X Gene	Plant Genotype X Gene X Allele A	Gene X Allele A X Allele B X Plant genotype
6_SNP2026597 & 7_SNP759639	1	5.8551e-11	1.20374e-17	1.87868e-46	1	0.00040938	2.38676e-36	1	1	8.56845e-08	1	1	1	0	9	9	9	0	0	9	0	0	8	0	0	0
7_SNP649747 & 8_SNP1985853	1	0	1.54814e-18	0.239405	0.000936491	0	0.498162	1	0.00772812	5.2473e-61	0.999999	0.962979	0.999998	0	100	100	49	0	100	49	0	0	100	0	56	1
8_SNP1056144 & 3_SNP645442	1	2.81933e-07	3.21039e-306	1.50503e-68	1	2.69824e-57	7.53933e-289	1	1	1.58745e-164	1	1	1	0	0	100	100	0	100	100	0	0	100	0	0	0
8_SNP1066959 & 12_SNP115491	1	0.108855	4.69711e-53	3.66414e-20	0.988229	7.62537e-08	4.10743e-62	1	0.0583774	6.3116e-109	0.832245	0.997622	1	0	0	100	100	0	99	100	0	0	100	0	0	0
8_SNP1066959 & 6_SNP2604298	1	0.112251	2.82235e-25	8.51854e-20	0.991613	4.92788e-18	1.29688e-36	1	0.874633	1.34199e-54	0.994069	0.998545	1	0	0	100	100	0	100	100	0	0	100	0	0	0
8_SNP1066959 & 18_SNP183149	1	0.0043674	0.0117774	1.98904e-19	0.977315	5.58419e-110	1.43889e-47	1	0.999988	7.74816e-75	0.998788	1	0.999389	0	3	98	100	0	100	100	0	0	100	0	0	66
16_SNP787512 & 6_SNP1988153	1	0	4.777862e-319	5.19127e-05	0.999815	0	4.71168e-13	1	1	4.2835e-19	1	1	1	0	64	78	58	60	5	37	0	63	61	41	92	59
16_SNP787512 & 7_SNP759639	1	0	0.0341169	7.75908e-05	0.999963	1.1007e-80	3.03823e-15	1	1	6.9435e-17	1	1	1	0	100	82	100	0	100	100	0	0	100	0	0	0
Table 6C) TModel estimated p-values and permutation derived empirical alpha estimates of each term in the network ANOVA model on GEMMA expression hotspots under epistasis in just the coi1 host genotype are presented. Cells highlighted in pink represent model estimated significant p-value ≤ 0.05. In the empirical alpha estimate’s column, the number of random permutations for which the real data ha…
coi1	p-value							Empirical estimate
Epistatic Genes	Gene	Allele A	Allele B	Gene X Allele A	Allele A X Allele B	Allele B X Gene	Gene X Allele A X Allele B	Gene	Allele A	Allele B	gene X Allele A	Allele A X Allele B	Allele B X Gene	gene X Allele A X Allele B
6_SNP2026597 & 7_SNP759639	1	4.49318e-19	2.52742e-17	0.999946	0.00507992	1	0.999979	0	100	100	0	0	0	9
7_SNP649747 & 8_SNP1985853	1	3.41507e-72	3.82083e-07	2.67973e-12	2.26212e-120	0.942981	9.2641e-09	0	100	100	0	100	48	0
8_SNP1056144 & 3_SNP645442	1	0.261875	0.246837	1	5.15711e-24	1	1	0	84	22	83	24	6	84
8_SNP1066959 & 12_SNP115491	1	0.104953	0.00015439	0.998636	3.50767e-13	0.000335903	0.727018	0	0	94	1	100	0	0
8_SNP1066959 & 6_SNP2604298	1	0.106562	0.995187	0.998879	8.65863e-06	0.00344333	0.999776	0	0	0	1	100	0	5
8_SNP1066959 & 18_SNP183149	1	0.0207362	0.000257349	0.998954	1.54714e-08	0.98641	0.969183	0	2	100	0	100	0	0
16_SNP787512 & 6_SNP1988153	1	4.380822e-312	0.00473956	0.866638	8.70732e-38	1	1	0	0	45	0	0	0	0
16_SNP787512 & 7_SNP759639	1	0	0.209193	1	4.29e-55	1	1	0	100	87	0	100	0	0
Table 6D) TModel estimated p-values and permutation derived empirical alpha estimates of each term in the network ANOVA model on GEMMA expression hotspots under epistasis in just the Col-0 host genotype are presented. Cells highlighted in pink represent model estimated significant p-value ≤ 0.05. In the empirical alpha estimate’s column, the number of random permutations for which the real data h…
Col-0	p-value							Empirical estimate
Epistatic Genes	Gene	Allele A	Allele B	Gene X Allele A	Allele A X Allele B	Allele B X Gene	Gene X Allele A X AlleleB	Gene	Allele A	Allele B	Gene X Allele A	Allele A X Allele B	Allele B X gene	Gene X Allele A X Allele B
6_SNP2026597 & 7_SNP759639	1	0.0133864	0.000184669	1	0.000693813	1	1	0	72	100	0	52	0	0
7_SNP649747 & 8_SNP1985853	1	1.58518e-131	7.18374e-05	0.997142	1.04213e-229	0.171608	0.996932	0	100	100	0	100	3	0
8_SNP1056144 & 3_SNP645442	1	1.50865e-53	0	1	2.27574e-21	1	1	0	100	100	0	100	0	0
8_SNP1066959 & 12_SNP115491	1	3.03084e-09	1.23048e-73	0.92174	0.35827	0.0086855	0.999999	0	100	100	0	40	0	0
8_SNP1066959 & 6_SNP2604298	1	4.20008e-09	1.34526e-42	0.938606	4.11549e-06	0.298315	1	0	100	100	0	100	0	0
8_SNP1066959 & 18_SNP183149	1	2.1208e-11	6.78891e-09	0.984175	2.51442e-41	0.995321	0.99827	0	100	100	1	100	0	0
16_SNP787512 & 6_SNP1988153	1	1.386669e-315	2.15151e-61	1	2.87645e-178	1	1	0	0	100	0	0	0	0
16_SNP787512 & 7_SNP759639	1	1.48e-300	1.18e-14	1	7.64307e-06	1	1	0	100	100	0	0	0	0
Table 6E) TModel estimated p-values and permutation derived empirical alpha estimates of each term in the network ANOVA model on GEMMA expression hotspots under epistasis in just the npr1 host genotype are presented. Cells highlighted in pink represent model estimated significant p-value ≤ 0.05. In the empirical alpha estimate’s column, the number of random permutations for which the real data ha…
npr1	p-value							Empirical estimate
Epistatic Genes	Gene	Allele A	Allele B	Gene X Allele A	Allele A X Allele B	Allele B X Gene	Gene X Allele A X Allele B	Gene	Allele A	Allele B	Gene X Allele A	Allele A X Allele B	Allele B X Gene	Gene X Allele A X Allele B
6_SNP2026597 & 7_SNP759639	1	0.487393	3.04e-71	1	0.268811	1	1	1	100	0	0	0	0	0
7_SNP649747 & 8_SNP1985853	1	5.40489e-318	6.26686e-10	1	9.46275e-275	1	Allele B X Gene	0	0	100	0	100	0	0
8_SNP1056144 & 3_SNP645442	1	1.87447e-67	4.50689e-78	1	7.72958e-19	1	1	0	100	100	0	100	0	0
8_SNP1066959 & 12_SNP115491	1	8.37244e-73	0.152275	1	2.55732e-106	1	1	0	100	81	0	100	0	0
8_SNP1066959 & 6_SNP2604298	1	4.77664e-70	0.873278	1	2.54156e-13	1	1	0	75	12	23	98	48	31
8_SNP1066959 & 18_SNP183149	1	1.4654e-153	2.10855e-48	0.999695	3.82785e-142	0.999999	0.993866	0	100	100	0	100	0	8
16_SNP787512 & 6_SNP1988153	1	0	1.41082e-115	1	3.63945e-123	1	1	0	100	100	0	0	0	0
16_SNP787512 & 7_SNP759639	1	0	0.209193	1	4.29342e-55	1	1	0	100	87	0	100	0	0
