## Supplemental Tables for "Polygenic pathogen networks control of host and pathogen transcriptional plasticity in the Arabidopsis-Botrytis pathosystem": Supplementary Table 7.xlsx

### Sheet: Sheet1
Supplementary Table 6. Summary of enrichment analysis of genes underlying hotspots for Botrytis and Arabidopsis transcripts
Table 6A: Summary of enrichment analysis of genes underlying hotspots for Botrytis transcripts
GO: Function
Sl. no.	GO. ID	Term	Annotated	Significant	Expected	classicFisher
1	GO:0042393	histone binding	3	1	0.01	0.011
2	GO:0031625	ubiquitin protein ligase binding	4	1	0.02	0.015
3	GO:0044389	ubiquitin-like protein ligase binding	4	1	0.02	0.015
4	GO:0000030	mannosyltransferase activity	7	1	0.03	0.026
5	GO:0046982	protein heterodimerization activity	7	1	0.03	0.026
6	GO:0004601	peroxidase activity	9	1	0.03	0.033
7	GO:0016684	oxidoreductase activity, acting on peroxidase as acceptor	10	1	0.04	0.037
8	GO:0016209	antioxidant activity	12	1	0.05	0.044
9	GO:0019829	cation-transporting ATPase activity	15	1	0.06	0.055
10	GO:0022853	active ion transmembrane transporter activity	15	1	0.06	0.055
GO: Process
	GO. ID	Term	Annotated	Significant	Expected	classicFisher
1	GO:0006486	protein glycosylation	19	1	0.05	0.052
2	GO:0009100	glycoprotein metabolic process	19	1	0.05	0.052
3	GO:0009101	glycoprotein biosynthetic process	19	1	0.05	0.052
4	GO:0043413	macromolecule glycosylation	19	1	0.05	0.052
5	GO:0070085	glycosylation	25	1	0.07	0.067
6	GO:0006366	transcription by RNA polymerase II	28	1	0.08	0.075
7	GO:0006511	ubiquitin-dependent protein catabolic process	28	1	0.08	0.075
8	GO:0019941	modification-dependent protein catabolic process	28	1	0.08	0.075
9	GO:0043632	modification-dependent macromolecule catabolic process	28	1	0.08	0.075
10	GO:0044257	cellular protein catabolic process	35	1	0.1	0.093
Table 6B: Summary of enrichment analysis of genes underlying hotspots for Arabidopsis transcripts
GO: Function
	GO. ID	Term	Annotated	Significant	Expected	classicFisher
1	GO:0004312	fatty acid synthase activity	1	1	0	0.0038
2	GO:0004318	enoyl-[acyl-carrier-protein] reductase (NADH) activity	1	1	0	0.0038
3	GO:0003934	GTP cyclohydrolase I activity	2	1	0.01	0.0075
4	GO:0004414	homoserine O-acetyltransferase activity	2	1	0.01	0.0075
5	GO:0016628	oxidoreductase activity, acting on the CH-CH group of donors, NAD or NADP as acceptor	3	1	0.01	0.0113
6	GO:0016491	oxidoreductase activity	406	5	1.53	0.0143
7	GO:0003933	GTP cyclohydrolase activity	4	1	0.02	0.015
8	GO:0004843	thiol-dependent ubiquitin-specific prote...	4	1	0.02	0.015
9	GO:0016413	O-acetyltransferase activity	5	1	0.02	0.0187
10	GO:0019238	cyclohydrolase activity	5	1	0.02	0.0187
GO: Process
	GO. ID	Term	Annotated	Significant	Expected	classicFisher
1	GO:0046653	tetrahydrofolate metabolic process	2	1	0.01	0.0061
2	GO:0046654	tetrahydrofolate biosynthetic process	2	1	0.01	0.0061
3	GO:0016053	organic acid biosynthetic process	40	2	0.12	0.0062
4	GO:0046394	carboxylic acid biosynthetic process	40	2	0.12	0.0062
5	GO:0009311	oligosaccharide metabolic process	3	1	0.01	0.0091
6	GO:0009396	folic acid-containing compound biosynthetic process	3	1	0.01	0.0091
7	GO:0006760	folic acid-containing compound metabolic process	4	1	0.01	0.0122
8	GO:0042559	pteridine-containing compound biosynthetic process	4	1	0.01	0.0122
9	GO:0044281	small molecule metabolic process	167	3	0.51	0.0123
10	GO:0044283	small molecule biosynthetic process	57	2	0.17	0.0124
11	GO:0042558	pteridine-containing compound metabolic process	5	1	0.02	0.0152
12	GO:0019752	carboxylic acid metabolic process	80	2	0.24	0.0236
13	GO:0043436	oxoacid metabolic process	80	2	0.24	0.0236
14	GO:0042398	cellular modified amino acid biosynthetic process	8	1	0.02	0.0242
15	GO:0006082	organic acid metabolic process	82	2	0.25	0.0247
16	GO:0006555	methionine metabolic process	9	1	0.03	0.0272
17	GO:0009086	methionine biosynthetic process	9	1	0.03	0.0272
18	GO:0000096	sulfur amino acid metabolic process	10	1	0.03	0.0302
19	GO:0000097	sulfur amino acid biosynthetic process	10	1	0.03	0.0302
20	GO:0009067	aspartate family amino acid biosynthetic process	10	1	0.03	0.0302
